# Identification of the toxic 6mer seed consensus in human cancer cells

**DOI:** 10.1101/2020.12.22.424040

**Authors:** Monal Patel, Elizabeth T. Bartom, Bidur Paudel, Masha Kocherginsky, Kaitlyn L. O’Shea, Andrea E. Murmann, Marcus E. Peter

**Affiliations:** Department of Medicine/Division Hematology/Oncology, Northwestern University, Chicago, IL; Department of Biochemistry and Molecular Genetics, Northwestern University, Chicago, IL; Department of Preventive Medicine/Division of Biostatistics, Feinberg School of Medicine, Northwestern University, Chicago, IL

**Author notes:** Corresponding author: Marcus Peter.

**Keywords:** DISE, cancer, 6mer seed toxicity, RNAi

## Abstract

6mer seed toxicity is a novel anti-cancer mechanism that kills cancer cells by triggering death induced by survival gene elimination (DISE). It is based on si- or shRNAs with a specific G-rich nucleotide composition in position 2-7 of their guide strand. An arrayed screen of 4096 6mer seeds on two human and two mouse cell lines identified a consensus GGGGGC as the most toxic seed. After testing two more cell lines, one human and one mouse, we found that the GGGGGC seed while also toxic to murine cells, is more toxic to human cells, suggesting that the evolution to use of Gs as part of the toxic seeds is still slowly evolving, with Gs more common in the human toxic seeds. While new RNA Seq and bioinformatics analyses suggest that the GGGGGC seed is toxic to cancer cells by targeting GCCCCC seed matches in the 3’ UTR of a set of genes critical for cell survival, we now directly confirm this by identifying a number of genes targeted by this seed. Furthermore, by using a luciferase reporter fused to the 3’ UTR of these genes we confirm direct and specific on-targeting of GCCCCC seed matches. Targeting is strongly attenuated after mutating the GCCCCC seed matches in these 3’ UTRs. Our data confirm that an siRNA containing the GGGGGC seed kills cancer cells through its miRNA like activity and points at artificial miRNAs, si- or shRNAs containing this seed as a potential new cancer therapeutics.
