## Supplementary material for "Identification of the toxic 6mer seed consensus in human cancer cells": Table S2

### Sheet: >1000 reads and down
Table S2: Fold change of all genes substantially expressed in HeyA8 cells transfected with siGGGGGC compared to siNT1
	Ensembl ID (transcript)	All genes with >1000 reads down	# of GCCCCC seed matches	3'UTR length	Log2 Fold down	FDR Adj p Value	Base mean
1	ENST00000336452	EIF5A	5	653	2.05451	1.54432e-181	4065.31
2	ENST00000353107	POLR2K	1	686	1.8028	4.19327e-159	4220.87
3	ENST00000468093	RHOC	2	432	1.74981	1.19742e-119	2898.78
4	ENST00000354694	PES1	3	421	1.74973	2.46194e-145	3382.1
5	ENST00000361475	TGM2	4	2832	1.64329	2.3778e-152	4628.21
6	ENST00000615234	POLR2E	3	2156	1.58367	2.71689e-62	1335.61
7	ENST00000557054	APEX1	1	260	1.35374	9.76839e-62	1783.35
8	ENST00000311487	HMGA1	5	1347	1.30162	8.13289e-82	3750.04
9	ENST00000379751	CENPB	4	833	1.20454	2.81595e-51	2008.89
10	ENST00000392210	PPP1R14B	2	274	1.11522	1.55702e-52	2250.77
11	ENST00000320785	KIF1C	1	4250	1.11016	4.48773e-50	2130.46
12	ENST00000405409	RBFOX2	1	5459	1.10879	3.72831e-31	1154.01
13	ENST00000417962	SHISA5	1	2164	1.07398	5.37399e-38	1555.54
14	ENST00000296411	METAP1	2	1496	1.06424	8.54243e-32	1263.23
15	ENST00000003912	NIPAL3	2	3791	1.02644	1.08238e-28	1311.94
16	ENST00000538404	LAMTOR1	2	851	1.01811	1.10321e-28	1351.64
17	ENST00000592434	TOMM40	2	2332	1.01527	1.52245e-37	2005.16
18	ENST00000301178	AXL	2	1862	1.01385	7.34436e-71	5376.33
19	ENST00000340800	ACSL4	1	2692	1.01277	8.68512e-58	4405.22
20	ENST00000467067	ERRFI1	2	1843	0.908534	2.26757e-21	1412.22
21	ENST00000357325	HDGF	3	1342	0.906091	2.31781e-63	7786.04
22	ENST00000293379	ITGA5	2	1032	0.885897	6.46268e-20	1146.24
23	ENST00000372813	TOMM34	1	979	0.872813	3.4404e-20	1491.94
24	ENST00000319863	PDDC1	1	3672	0.854675	1.00484e-17	1022.7
25	ENST00000264028	ARCN1	1	2214	0.845579	4.05206e-30	2426.09
26	ENST00000461351	PPIH	1	236	0.826976	7.87035e-30	2262.91
27	ENST00000216181	MYH9	4	1387	0.796592	1.61937e-19	1575.29
28	ENST00000549143	CS	2	2544	0.785203	2.64407e-17	1119.26
29	ENST00000299413	TRIM44	2	11622	0.781917	4.92082e-13	1043.31
30	ENST00000372733	SDC4	1	1976	0.763205	6.84302e-33	3888.04
31	ENST00000379979	GLRX	1	993	0.731444	1.53156e-14	1302.48
32	ENST00000265109	RAI14	2	1862	0.72388	7.21709e-23	2054.21
33	ENST00000444836	MFN2	2	1949	0.71272	2.47635e-19	1695.53
34	ENST00000368474	ADAR	2	2744	0.684671	1.31334e-11	1008.2
35	ENST00000395242	RAB34	2	973	0.659055	6.22096e-19	2118.23
36	ENST00000357529	RIMKLB	1	3407	0.648568	1.0126e-11	1303.49
37	ENST00000344862	PUS7L	1	11383	0.62848	1.78469e-14	1628.88
38	ENST00000380752	SLC7A1	4	5070	0.597537	1.11732e-11	1337.2
39	ENST00000461913	CUTA	1	709	0.580876	8.23391e-11	1248.14
40	ENST00000547108	KIF21A	1	1578	0.579673	2.80708e-09	1029.43
41	ENST00000361654	CLIP1	2	1443	0.558891	1.18757e-11	1716.98
42	ENST00000470487	GOLIM4	1	1592	0.557554	8.25757e-09	1389.49
43	ENST00000343150	CTSL	1	285	0.537981	8.9386e-16	2932.18
44	ENST00000261211	CDK17	1	1981	0.507155	3.13421e-09	1376.67
45	ENST00000508479	SEC31A	1	693	0.505485	6.52631e-08	1317.17
46	ENST00000380615	KATNAL1	2	5910	0.498078	3.22172e-08	1293.27
47	ENST00000441156	GNAI2	3	1607	0.497929	8.61671e-10	1607.86
48	ENST00000037869	FAM136A	2	1314	0.49576	6.06704e-09	1524.95
49	ENST00000242208	INHBA	1	4536	0.479685	3.86211e-09	1706.56
50	ENST00000586807	NARS	1	1129	0.476886	6.38184e-12	4036.65
51	ENST00000356686	SHFM1	1	2233	0.460738	0.0853208	2046.53
52	ENST00000548602	MCRS1	1	1373	0.460274	2.82467e-06	1004.96
53	ENST00000524630	CTNND1	1	3238	0.450752	1.93026e-08	1790.73
54	ENST00000419445	PGGT1B	2	8390	0.450577	3.03267e-06	1201.93
55	ENST00000415258	LARS2	1	1891	0.450549	9.13159e-06	1002.59
56	ENST00000375749	POFUT1	2	4006	0.429067	4.69419e-07	1544.8
57	ENST00000376573	PIP4K2A	2	2352	0.427987	1.49753e-05	1084.77
58	ENST00000295830	RPL22L1	1	1505	0.425808	2.77934e-13	30779
59	ENST00000460236	PHF20L1	1	3112	0.422468	2.6458e-07	1569.19
60	ENST00000471770	NDUFA5	1	5122	0.413392	1.66292e-07	1847.31
61	ENST00000507543	DCTD	1	1691	0.39707	8.10476e-05	1126.93
62	ENST00000263063	MTPAP	1	3808	0.392942	6.11666e-05	1027.2
63	ENST00000528355	RPS6KA4	8	2331	0.390658	5.15836e-05	1130.66
64	ENST00000373511	MAPKAP1	1	1494	0.388059	1.06688e-08	2871.88
65	ENST00000392365	TFPI	1	2706	0.382192	5.26127e-05	1142.17
66	ENST00000206423	CCDC80	1	8623	0.381234	1.37881e-13	25935.4
67	ENST00000278193	LIN7C	1	4073	0.380234	5.60449e-09	3303.51
68	ENST00000262061	COPZ1	1	1326	0.378978	6.49085e-07	2039.39
69	ENST00000397554	UQCC1	1	2961	0.378302	2.1086e-05	1907.61
70	ENST00000297338	RAD21	1	1565	0.374954	4.17593e-09	4701.09
71	ENST00000295822	EIF5A2	1	4945	0.373789	6.26022e-05	1188.59
72	ENST00000540269	USP10	3	2785	0.371051	2.67703e-05	1373.65
73	ENST00000599255	EMP3	2	410	0.367016	3.03267e-06	2262.33
74	ENST00000359523	MPZL1	2	3998	0.366293	0.000646426	1002.38
75	ENST00000624069	RPL13A	1	948	0.360924	3.2199e-12	17087.7
76	ENST00000357037	PTRF	6	2235	0.358975	2.13914e-09	6291.33
77	ENST00000264065	DNAJC10	2	17332	0.35881	0.000123796	1379.9
78	ENST00000359060	SSU72	1	3687	0.357518	0.000458465	1065.21
79	ENST00000635914	UBE3A	2	6353	0.355577	0.000248152	1394.27
80	ENST00000505658	LUC7L3	2	5552	0.352865	0.154912	1775
81	ENST00000244741	CDKN1A	4	1539	0.350433	2.91289e-07	4316.81
82	ENST00000265734	CDK6	2	10219	0.348976	4.44553e-07	3083.92
83	ENST00000276079	NONO	1	1092	0.344439	7.9255e-09	6922.7
84	ENST00000253039	EIF2S3	1	1186	0.341183	1.18552e-06	3194.79
85	ENST00000446041	SLC25A36	1	3480	0.338377	0.000703032	1188.71
86	ENST00000394391	CIAPIN1	1	1001	0.338066	0.000217591	1404.54
87	ENST00000394885	RCN2	2	5170	0.337828	0.00193273	1004.23
88	ENST00000583313	RBM8A	1	4326	0.333063	0.000702	1064.48
89	ENST00000636817	POLR1D	1	4342	0.330678	1.08664e-05	2346.3
90	ENST00000394886	CDC23	1	1330	0.330486	0.000642138	1263.84
91	ENST00000345136	PLEC	3	1030	0.329683	0.225475	1363.82
92	ENST00000571133	RSL1D1	1	3937	0.329047	1.53005e-06	2793.05
93	ENST00000359856	ARPC5	1	6686	0.314503	2.92572e-06	4240.41
94	ENST00000292823	PCYT1A	1	4320	0.312418	0.000308801	1478.53
95	ENST00000265563	PRKAR2A	1	5006	0.309481	0.00047957	2000.78
96	ENST00000331434	C8orf33	1	1873	0.309454	0.00161372	1164.66
97	ENST00000503400	IBTK	1	4055	0.302812	2.609e-05	2729.38
98	ENST00000403368	FAM98A	2	1809	0.301398	0.0027363	1145.33
99	ENST00000456523	FGF5	1	4676	0.301384	0.00181972	1220.83
100	ENST00000281092	FER	3	9266	0.299089	0.00295346	1171.06
101	ENST00000615164	HIST1H4E	1	1082	0.298412	3.4342e-08	8821.05
102	ENST00000439374	CDC42SE1	1	2373	0.296687	0.00105758	1337.55
103	ENST00000457054	PDCD6IP	1	3182	0.295868	0.000514205	1646.46
104	ENST00000311630	FBXO45	1	4741	0.295428	0.0025417	1199.57
105	ENST00000366582	HEATR1	1	1897	0.294695	0.000191248	2217.6
106	ENST00000295797	PRKCI	1	2854	0.293702	0.000653254	1930.62
107	ENST00000356948	PTBP1	5	1501	0.28811	0.0867295	2014.71
108	ENST00000396828	NEDD8	1	437	0.287493	0.001903	1288.66
109	ENST00000267068	N4BP2L2	1	7510	0.28396	0.000289974	2081.46
110	ENST00000317623	PCNX4	2	14000	0.281762	0.000298693	2165.94
111	ENST00000395686	ERO1A	1	3654	0.281659	0.000858542	1677.73
112	ENST00000530758	BRK1	1	895	0.281636	0.000177182	2896.36
113	ENST00000360270	MSN	1	2038	0.279067	1.04562e-05	7008.48
114	ENST00000260970	PPIG	1	3883	0.278876	0.383738	1739.84
115	ENST00000535011	CALU	1	2383	0.278863	0.000197632	3695.99
116	ENST00000203630	MLF2	3	577	0.271885	0.00321588	1328.57
117	ENST00000264167	AGPS	1	5641	0.271336	0.000362679	2213.74
118	ENST00000293648	ZNF562	2	11141	0.271238	0.00690626	1152.32
119	ENST00000530786	BDNF	1	3801	0.268392	0.0100281	1395.43
120	ENST00000396020	RPS29	1	6828	0.26798	0.040246	52820.1
121	ENST00000296490	WDR82	1	3069	0.267203	0.000661086	2743.67
122	ENST00000446198	PODXL	2	4991	0.266054	0.00030277	2751.93
123	ENST00000370355	SCD	1	3901	0.25848	0.000208339	2960.96
124	ENST00000303622	MARK3	1	604	0.257271	0.00665519	1367.27
125	ENST00000321521	PPIP5K2	2	11165	0.256389	0.0023675	2058.84
126	ENST00000238892	CRIPT	1	1515	0.248453	0.00779314	1379.09
127	ENST00000303538	PDS5A	1	2622	0.247825	0.00527829	1640.88
128	ENST00000394670	ZNF207	1	12127	0.246276	0.00516277	2116.98
129	ENST00000263805	ZNF106	3	4481	0.24584	0.0080223	1409.14
130	ENST00000439151	NSD1	3	4756	0.240858	0.0221284	1176.52
131	ENST00000296674	RPS23	1	2751	0.240211	0.00135533	3823.67
132	ENST00000377767	DIS3	1	7626	0.236901	0.00272501	2255.47
133	ENST00000263733	FAM20B	1	4418	0.236854	0.00972019	1508.26
134	ENST00000618621	LPP	3	16192	0.23532	0.0173833	1270.85
135	ENST00000344746	RPL10	3	1485	0.23488	0.000178396	9401.8
136	ENST00000216951	GSS	1	398	0.232113	0.00683737	1756.8
137	ENST00000504986	TMEM33	1	6373	0.231271	0.000458465	3819.9
138	ENST00000600147	RPL18A	1	890	0.230235	0.0421796	1133.04
139	ENST00000398637	SLC38A1	1	5907	0.229562	0.000204579	5742.65
140	ENST00000380502	HAUS6	1	3200	0.225007	0.0172706	1509.25
141	ENST00000383314	RNMT	1	4579	0.220549	0.0409747	1012.75
142	ENST00000383564	TUBB	1	1030	0.219022	0.00013896	12971
143	ENST00000223095	SERPINE1	1	1824	0.218539	0.000516185	11936.7
144	ENST00000602840	TCEB1	1	2387	0.217781	0.000759865	5465.52
145	ENST00000367941	STX7	1	14891	0.216969	0.0113184	1760.99
146	ENST00000381237	SLC39A14	1	3043	0.21326	0.00411559	2842.34
147	ENST00000469657	DNAJC19	1	994	0.213182	0.0193279	1651.12
148	ENST00000616395	TRAPPC3	1	633	0.212726	0.0186589	1543.24
149	ENST00000513761	CLCN3	1	3676	0.211044	0.0501071	1128.4
150	ENST00000615637	FOXD1	1	709	0.20778	0.0344613	1342.74
151	ENST00000314138	RPL27A	1	4066	0.202078	0.000549671	13737.2
152	ENST00000560266	SEC11A	1	558	0.199584	0.0173833	3040.09
153	ENST00000342620	RGS3	2	790	0.199145	0.016079	2416.11
154	ENST00000477892	FAM162A	1	2503	0.195561	0.0329734	1572.87
155	ENST00000479035	RPL23	1	2265	0.194344	0.00275252	48989
156	ENST00000254351	SDC1	3	1969	0.192428	0.0393102	2016.49
157	ENST00000499869	WDR1	2	1039	0.192343	0.0121458	2681.57
158	ENST00000337612	BCL2L13	1	4165	0.192286	0.0710482	1159.15
159	ENST00000622602	SMIM10L1	1	4453	0.185985	0.0980801	1325.55
160	ENST00000622074	GREM1	1	13862	0.183888	0.111141	1097.34
161	ENST00000001008	FKBP4	1	2165	0.178888	0.0295889	2396.79
162	ENST00000512576	PAICS	2	5041	0.177156	0.0158036	4048.49
163	ENST00000379806	PDHA1	1	2052	0.173759	0.0976106	1242.25
164	ENST00000538714	PLEKHA5	1	2958	0.171673	0.114484	1123.98
165	ENST00000440692	RPS24	2	1802	0.170072	0.00214457	76056.7
166	ENST00000336735	SEL1L	1	5423	0.169702	0.116157	1346.19
167	ENST00000348035	RAC1	1	1531	0.169267	0.0728702	1765.27
168	ENST00000265245	LSG1	2	1280	0.167658	0.0647207	1728.47
169	ENST00000238831	YIPF4	1	10968	0.165414	0.132181	1129.94
170	ENST00000380985	NLN	1	6368	0.165239	0.0603909	1895.89
171	ENST00000372806	STK4	1	4783	0.165232	0.0553967	1995.29
172	ENST00000425660	ACTB	1	1383	0.163769	0.00244855	21207.4
173	ENST00000484074	FNDC3A	2	3743	0.163641	0.104685	1754.26
174	ENST00000290158	KPNB1	1	3101	0.160886	0.00728703	7638.3
175	ENST00000534885	TNFRSF1A	1	1400	0.158658	0.0704072	2029.97
176	ENST00000346299	MTMR2	1	2408	0.158248	0.136407	1343.15
177	ENST00000395811	MPRIP	2	7754	0.157308	0.110987	1527.94
178	ENST00000263955	STK17B	2	3881	0.157302	0.100235	1565.48
179	ENST00000485064	NDUFB4	1	1031	0.1566	0.0336008	4426.21
180	ENST00000415383	MMS19	1	3274	0.154802	0.17572	1061.34
181	ENST00000310078	AGFG1	1	6719	0.154496	0.145482	1224.25
182	ENST00000395862	ATP6V1C1	1	4304	0.154428	0.0721696	2409.28
183	ENST00000586146	FARSA	2	999	0.154127	0.257558	1010.21
184	ENST00000360472	PEA15	3	1890	0.153026	0.181298	1331.12
185	ENST00000286800	BACH1	1	3315	0.152198	0.0701348	2427.36
186	ENST00000307630	YWHAG	1	2783	0.150869	0.0780224	4180.08
187	ENST00000354618	THRAP3	1	1340	0.1498	0.0457892	3187.26
188	ENST00000377768	SNX5	1	760	0.148045	0.0641962	3240.77
189	ENST00000351677	PTPN11	2	4121	0.146649	0.0444077	4277.44
190	ENST00000228425	PPFIBP1	1	2682	0.140399	0.158666	1597.46
191	ENST00000226004	DUSP3	2	3488	0.13882	0.17281	1498.85
192	ENST00000264158	RAB3GAP1	1	1925	0.136457	0.138106	2178.25
193	ENST00000350498	PDAP1	2	1719	0.135312	0.580076	1305.82
194	ENST00000334256	KPNA4	1	7109	0.134803	0.161967	1797.59
195	ENST00000371099	GNAS	1	1543	0.134008	0.624268	1314.22
196	ENST00000369923	SARS	1	260	0.131068	0.0654093	5706.64
197	ENST00000611725	SNX13	1	3977	0.129202	0.301836	1077.83
198	ENST00000331738	RSRC2	1	2069	0.128493	0.257558	1608.59
199	ENST00000564903	COX4I1	1	1096	0.127881	0.513916	4052.09
200	ENST00000330374	VMA21	1	4306	0.126788	0.15616	2833.62
201	ENST00000554764	STAT6	2	2414	0.123806	0.321388	1055.41
202	ENST00000608872	FBXW2	1	7585	0.122773	0.22408	1612.57
203	ENST00000396987	GPAT4	2	4000	0.12159	0.33392	1047.48
204	ENST00000568578	RBMX	1	4498	0.118496	0.107925	5969.44
205	ENST00000262428	COTL1	2	1251	0.118363	0.20842	2715.74
206	ENST00000353159	NOL6	1	1223	0.117465	0.332448	1097.32
207	ENST00000261313	PEBP1	1	781	0.115648	0.591804	5200.16
208	ENST00000552951	C12orf45	5	22928	0.114345	0.323103	1283.82
209	ENST00000410026	NABP1	2	10891	0.113918	0.19932	3017.37
210	ENST00000337132	NECAP2	1	1188	0.11328	0.38513	1133.21
211	ENST00000446284	FKBP15	1	5072	0.111764	0.323699	1338.01
212	ENST00000549982	MRPL42	3	14992	0.107852	0.234182	2883.79
213	ENST00000330636	LYRM4	2	6830	0.105787	0.344796	1394.77
214	ENST00000395384	QPRT	1	1288	0.10378	0.385073	1214.58
215	ENST00000369093	TIAL1	1	3863	0.10371	0.435884	1019.98
216	ENST00000513291	ATR	1	3818	0.102903	0.244533	2717.99
217	ENST00000561491	MT2A	1	309	0.101936	0.746421	8484.03
218	ENST00000538183	SOD2	3	13436	0.101356	0.302153	1920.12
219	ENST00000434055	DCTN1	3	1464	0.100206	0.469263	1143.37
220	ENST00000542575	SLC1A5	1	627	0.0979217	0.452924	1053.97
221	ENST00000395710	SDAD1	1	2764	0.0954859	0.464686	1107.6
222	ENST00000614616	CHD1	1	2395	0.0936696	0.3323	2295.41
223	ENST00000353411	SKP1	2	8798	0.0916254	0.386641	1987.72
224	ENST00000367942	ATF6	1	5416	0.0906157	0.450701	1625.39
225	ENST00000296255	RPN1	1	441	0.0892032	0.422277	3227.27
226	ENST00000345523	C19orf48	1	391	0.0887895	0.32974	2719.83
227	ENST00000496455	GMPS	1	6334	0.0878487	0.381327	2223.52
228	ENST00000439211	DHFR	1	2859	0.0869898	0.51388	1277.97
229	ENST00000325207	RIC8A	1	763	0.0868283	0.400183	2029.03
230	ENST00000519993	PTK2	1	3900	0.0859147	0.353564	2646.84
231	ENST00000261700	C14orf166	1	6175	0.0857521	0.32339	3192.52
232	ENST00000310454	GPD2	1	3485	0.0842313	0.550362	1386.67
233	ENST00000244763	SSR1	2	8721	0.0828502	0.50854	1428.65
234	ENST00000584193	FTSJ3	1	397	0.0816573	0.545957	1493.14
235	ENST00000293288	BAX	1	701	0.080351	0.535032	1464.69
236	ENST00000320560	ANO6	1	3040	0.0790219	0.528206	1354.87
237	ENST00000388749	HNRNPL	3	1228	0.0784538	0.519639	1456.46
238	ENST00000449870	ILF3	3	3105	0.0752401	0.535053	2104.29
239	ENST00000529230	CKAP5	1	975	0.0738598	0.409053	3381.12
240	ENST00000532402	GANAB	2	3556	0.0733853	0.785946	1431.44
241	ENST00000454497	OTUD4	2	3781	0.0731348	0.594832	1257.64
242	ENST00000284273	UBASH3B	1	4587	0.0722623	0.608066	1051.57
243	ENST00000271690	ENSA	2	2357	0.0721166	0.41219	4918.99
244	ENST00000519065	HDAC2	1	8030	0.0714305	0.587784	1359.28
245	ENST00000529259	FAU	1	795	0.0713099	0.579147	1735.49
246	ENST00000371661	PHPT1	1	233	0.0707839	0.662266	1190.28
247	ENST00000367612	TOR1AIP2	3	6104	0.0703484	0.468604	3265.16
248	ENST00000621632	DDX24	1	2900	0.0669683	0.542638	2427.49
249	ENST00000227322	ZPR1	1	5126	0.0660023	0.621414	1435.06
250	ENST00000310015	SP3	1	3482	0.0657846	0.563381	1918.13
251	ENST00000411828	PSMG1	1	919	0.0640142	0.61306	1668.69
252	ENST00000610426	NSA2	1	3442	0.0638456	0.598221	3202.43
253	ENST00000397843	ARHGEF12	1	4859	0.0638177	0.522216	2626.73
254	ENST00000271375	SFT2D2	1	10485	0.0613214	0.653204	1320.81
255	ENST00000370982	GNG12	1	3985	0.0541946	0.519151	6127.68
256	ENST00000517311	ENY2	1	2652	0.0538334	0.555508	4304.02
257	ENST00000488729	KIDINS220	1	5724	0.0528368	0.70793	1245.6
258	ENST00000373242	SAR1A	1	5187	0.0505479	0.621852	7261.44
259	ENST00000262013	SPAG9	2	4098	0.0501442	0.662283	2434.76
260	ENST00000243997	ATP5E	1	3378	0.0498657	0.530819	22459.4
261	ENST00000374199	PRPF4	1	1245	0.0494767	0.67999	2140.37
262	ENST00000373544	RABEPK	1	1819	0.0491497	0.734113	1745.29
263	ENST00000577831	MED1	1	4080	0.0456073	0.774354	1066.53
264	ENST00000374980	EIF2S2	1	1432	0.0455748	0.667484	4899.16
265	ENST00000603946	NOLC1	3	3069	0.0444487	0.643689	4324.03
266	ENST00000320031	ITGA3	5	1402	0.0444346	0.734334	1654.14
267	ENST00000477432	YME1L1	1	2007	0.0442925	0.659102	4547.37
268	ENST00000217244	CSNK2A1	1	2864	0.0427766	0.735063	2075.98
269	ENST00000338920	PRRC2C	1	1664	0.0413699	0.77518	1309.57
270	ENST00000451653	SEC22C	1	5279	0.0382875	0.819787	1178.63
271	ENST00000275493	EGFR	3	6011	0.0362688	0.811636	1241.51
272	ENST00000475298	CCNL1	1	1782	0.0341552	0.793223	2427.97
273	ENST00000330029	UQCR10	1	694	0.0337485	0.767448	3222.41
274	ENST00000251038	ZC3H14	1	15845	0.0323622	0.858515	1000.31
275	ENST00000239231	PANK3	1	9076	0.0315771	0.79321	3853.75
276	ENST00000261712	PSMD11	1	2566	0.0294045	0.861578	1134.62
277	ENST00000455511	ANAPC7	1	1244	0.0287553	0.847483	1402.8
278	ENST00000337354	SEC13	1	330	0.0268965	0.823239	2660.1
279	ENST00000340473	GTF2F2	1	1348	0.0262284	0.850336	1967.72
280	ENST00000448830	SERF2	2	2442	0.0241293	0.830783	5482.32
281	ENST00000394123	G3BP1	1	8694	0.0231725	0.823239	11022.7
282	ENST00000274242	RPL37	1	7242	0.0220188	0.831424	77125.9
283	ENST00000332810	AEN	2	1988	0.0214909	0.870308	2378.73
284	ENST00000434724	GSPT1	1	4991	0.0214663	0.888944	1381.11
285	ENST00000262238	YY1	2	5192	0.0211028	0.891342	1478.23
286	ENST00000586680	COA3	2	1149	0.0190129	0.911108	1150.19
287	ENST00000216968	PROCR	1	549	0.0189101	0.916716	1101.48
288	ENST00000409185	FAM168B	2	4589	0.0168055	0.92494	1361.25
289	ENST00000344063	RPL28	3	3753	0.0138857	0.974859	1315.13
290	ENST00000323534	RAP2B	1	7375	0.0124638	0.938962	1425.14
291	ENST00000518800	MTFR1	1	1518	0.0121437	0.946369	1637
292	ENST00000357537	GPALPP1	1	4434	0.0113352	0.948483	1192.18
293	ENST00000305264	HDAC3	1	592	0.0107054	0.955263	1102.52
294	ENST00000262160	SMAD2	5	32870	0.0105692	0.960442	1129.12
295	ENST00000254630	PTCD3	1	4598	0.0101447	0.946369	1921.93
296	ENST00000369183	FAM204A	2	12927	0.00663186	0.968602	1988.01
297	ENST00000303305	PA2G4	1	973	0.00596039	0.972956	1975.78
298	ENST00000241704	COPA	1	884	0.00582072	0.972029	2506.39
299	ENST00000429429	SLBP	1	797	0.00535167	0.979191	1185.57
300	ENST00000542526	NUP93	1	5677	0.00464226	0.976813	2287.03
301	ENST00000345496	UBE2G2	1	2797	0.00395699	0.984504	1294.08
302	ENST00000389142	OS9	1	648	0.00379447	0.985222	1201.99
303	ENST00000367511	FAM129A	1	3947	0.00228133	0.991501	1740.45
304	ENST00000602725	PTP4A2	1	2431	0.000133452	0.999465	3955.46
